# Integrative network analysis interweaves the missing links in cardiomyopathy diseasome

**DOI:** 10.1101/2021.02.26.433014

**Authors:** Pankaj Kumar Chauhan, Ramanathan Sowdhamini

## Abstract

Cardiomyopathies are progressive disease conditions that give rise to an abnormal heart phenotype and are a leading cause of heart failures in the general population. These are complex diseases that show co-morbidity with other diseases. The molecular interaction network in the localised disease neighbourhood is an important step toward deciphering molecular mechanisms underlying these complex conditions. In this pursuit, we employed network medicine techniques to systematically investigate cardiomyopathy’s genetic interplay with other diseases and uncover the molecular players underlying these associations. We predicted a set of candidate genes in cardiomyopathy by exploring the DIAMOnD algorithm on the human interactome. We next revealed how these candidate genes form association across different diseases and highlighted the predominant association with brain, cancer and metabolic diseases. Through integrative systems analysis of molecular pathways, heart-specific mouse knockout data and disease tissue-specific transcriptomic data, we screened and ascertained prominent candidates that show abnormal heart phenotype, including *NOS3, MMP2* and *SIRT1*. Our computational analysis broadens the understanding of the genetic associations of cardiomyopathies with other diseases and holds great potential in cardiomyopathy research.
