## Supplemental Tables for "Integrative network analysis interweaves the missing links in cardiomyopathy diseasome": Sci_Rep_Table_S2.xlsx

### Sheet: S2_Diseasome_properties
# Table S2
#Label	Degree	DC	BC	CC	Clustering
acrokeratosis verruciformis	7	0.048	0	0.39	1
congestive heart failure	37	0.255	0.026	0.556	0.459
darier disease	7	0.048	0	0.39	1
diabetes mellitus	43	0.297	0.027	0.558	0.393
diabetic cardiomyopathy	7	0.048	0	0.39	1
heart failure	31	0.214	0.012	0.503	0.516
keratosis follicularis	7	0.048	0	0.39	1
schizophrenia	40	0.276	0.025	0.551	0.406
adenomatous polyposis coli	17	0.117	0.026	0.425	0.5
amyloid cardiomyopathy	6	0.041	0	0.342	1
amyloid neuropathy	6	0.041	0	0.342	1
amyloidosis	15	0.103	0.041	0.483	0.467
breast carcinoma	47	0.324	0.021	0.592	0.398
breast neoplasm	47	0.324	0.022	0.592	0.404
carpal tunnel syndrome	6	0.041	0	0.342	1
colorectal carcinoma	46	0.317	0.044	0.578	0.361
cytochrome c oxidase deficiency	19	0.131	0.014	0.492	0.368
depressive disorder	33	0.228	0.007	0.543	0.545
dystransthyretinemic euthyroidal hyperthyroxinemia	6	0.041	0	0.342	1
hyperthyroxinemia dystransthyretinemic	6	0.041	0	0.342	1
lung adenocarcinoma	17	0.117	0.002	0.518	0.735
lung neoplasm	38	0.262	0.011	0.571	0.495
melanoma	37	0.255	0.015	0.569	0.491
non small cell lung carcinoma	31	0.214	0.007	0.556	0.568
status epilepticus	25	0.172	0.003	0.527	0.713
alzheimer's disease	30	0.207	0.018	0.531	0.538
atrial fibrillation	60	0.414	0.063	0.612	0.258
beck	10	0.069	0.001	0.466	0.689
bipolar disorder	32	0.221	0.009	0.539	0.504
cardiomyopathy dilated	96	0.662	0.293	0.744	0.158
crohn disease	24	0.166	0.008	0.472	0.663
dementia	24	0.166	0.002	0.523	0.736
hypercholesterolemia	15	0.103	0.002	0.518	0.686
lipodystrophy partial	27	0.186	0.004	0.52	0.595
mitochondrial complex deficiency nuclear	10	0.069	0.006	0.439	0.4
mitochondrial dna depletion syndrome	9	0.062	0	0.463	0.556
monogenic diabetes	19	0.131	0.001	0.493	0.772
myocardial infarction	39	0.269	0.017	0.571	0.457
obstructive airway disease	28	0.193	0.006	0.523	0.616
oxidative phosphorylation deficiency	5	0.034	0.014	0.395	0.2
pick's disease	6	0.041	0	0.465	0.933
polycystic ovary syndrome	26	0.179	0.004	0.516	0.591
pulmonary fibrosis	28	0.193	0.006	0.523	0.622
aortic aneurysm	15	0.103	0.003	0.46	0.686
cardiomyopathy hypertrophic	63	0.434	0.156	0.62	0.167
cataract	11	0.076	0.002	0.472	0.4
loeys dietz syndrome	5	0.034	0	0.392	0.6
thoracic aortic aneurysm and aortic dissection	12	0.083	0.002	0.443	0.5
arrhythmogenic right ventricular cardiomyopathy	16	0.11	0.019	0.474	0.367
brugada syndrome	28	0.193	0.009	0.514	0.463
catecholaminergic polymorphic ventricular tachycardia	5	0.034	0	0.429	0.9
epidermolysis bullosa	10	0.069	0	0.466	0.8
idiopathic pulmonary fibrosis	13	0.09	0.001	0.465	0.692
keratosis palmoplantaris striata	7	0.048	0	0.449	1
long qt syndrome	31	0.214	0.017	0.531	0.394
muscular dystrophy	52	0.359	0.055	0.594	0.268
naxos disease	1	0.007	0	0.322	0
skin fragility woolly hair syndrome	7	0.048	0	0.449	1
tachycardia ventricular	20	0.138	0.004	0.498	0.663
atrial septal defect	7	0.048	0	0.475	0.857
atrial standstill	18	0.124	0.002	0.479	0.739
bundle branch block	15	0.103	0	0.463	1
cantu syndrome	6	0.041	0	0.446	0.933
cardiomyopathy idiopathic	30	0.207	0.021	0.535	0.425
charcot marie tooth disease	31	0.214	0.023	0.533	0.402
distal myopathy	21	0.145	0.005	0.5	0.5
ebstein anomaly	12	0.083	0	0.485	1
heart block	15	0.103	0	0.463	1
heart hand syndrome	19	0.131	0.001	0.487	0.795
hypertrophic obstructive cardiomyopathy	20	0.138	0.005	0.518	0.526
hypogonadism hypogonadotropic	22	0.152	0.003	0.497	0.615
jervell lange nielsen syndrome	7	0.048	0	0.435	1
left ventricular non compaction	31	0.214	0.009	0.533	0.48
lipodystrophy	13	0.09	0.001	0.483	0.731
mental retardation	23	0.159	0.005	0.507	0.549
monilethrix	15	0.103	0	0.463	1
myofibrillar myopathy	15	0.103	0.005	0.493	0.486
myopathy	13	0.09	0.003	0.498	0.551
myopathy hyaline body	12	0.083	0	0.485	1
myopathy myosin storage	12	0.083	0	0.485	1
myopathy proximal	8	0.055	0	0.482	1
osteochondrodysplasia	6	0.041	0	0.45	0.8
ostium secundum atrial septal defect	6	0.041	0	0.474	0.933
paroxysmal atrial fibrillation	16	0.11	0	0.465	0.892
paroxysmal ventricular fibrillation	16	0.11	0	0.469	0.892
romano ward syndrome	20	0.138	0.003	0.503	0.689
salih myopathy	8	0.055	0	0.482	1
scapuloperoneal myopathy	13	0.09	0	0.487	0.91
scapuloperoneal syndrome myopathic	12	0.083	0	0.485	1
short qt syndrome	10	0.069	0.001	0.439	0.733
sick sinus syndrome	19	0.131	0.003	0.497	0.696
torsades de pointes	16	0.11	0	0.465	0.917
ventricular fibrillation	17	0.117	0.001	0.466	0.838
atrioventricular block	16	0.11	0	0.474	1
mandibuloacral dysplasia	17	0.117	0	0.475	0.934
mandibulofacial dysostosis	20	0.138	0.002	0.497	0.737
progeria	17	0.117	0	0.475	0.934
scleroderma	16	0.11	0	0.474	1
sinoatrial block	16	0.11	0	0.474	1
tight skin contracture syndrome	17	0.117	0	0.475	0.934
werner syndrome	16	0.11	0	0.474	1
barth syndrome	2	0.014	0	0.43	1
methylglutaconic aciduria	3	0.021	0	0.443	0.333
coronary syndrome	16	0.11	0.001	0.505	0.817
leigh disease	22	0.152	0.014	0.512	0.342
mitochondrial complex deficiency	20	0.138	0.016	0.509	0.4
pheochromocytoma	19	0.131	0.003	0.497	0.561
retinitis pigmentosa	16	0.11	0.006	0.479	0.408
cutaneous melanoma	18	0.124	0.001	0.512	0.712
gastrointestinal stromal tumor	12	0.083	0	0.474	0.758
leopard syndrome	12	0.083	0	0.5	0.97
microphthalmia syndrome	10	0.069	0.005	0.442	0.467
noonan syndrome	13	0.09	0	0.502	0.923
cardioencephalomyopathy	5	0.034	0	0.414	1
myopia	8	0.055	0.001	0.453	0.429
cardiomyopathy restrictive	12	0.083	0.002	0.492	0.591
carney stratakis syndrome	10	0.069	0	0.465	0.956
limb girdle muscular dystrophy dystroglycanopathy	6	0.041	0	0.449	0.867
muscle eye brain disease	6	0.041	0	0.449	0.867
muscular dystrophy dystroglycanopathy	7	0.048	0	0.453	0.667
nemaline myopathy	5	0.034	0.001	0.468	0.7
neurogenic scapuloperoneal syndrome kaeser	3	0.021	0	0.432	1
paragangliolas	9	0.062	0	0.457	1
paraganglioma	11	0.076	0	0.466	0.855
paraganglioma pheochromocytoma syndrome	10	0.069	0	0.465	0.956
pheochromocytoma extra adrenal	14	0.097	0.001	0.482	0.648
scapuloperoneal syndrome neurogenic	3	0.021	0	0.432	1
walker warburg	6	0.041	0	0.449	0.867
cardiomyopathy histiocytoid	8	0.055	0.001	0.395	0.607
leber's optic atrophy	8	0.055	0.001	0.398	0.679
linear skin defect	4	0.028	0	0.349	1
myopathy encephalopathy	7	0.048	0	0.397	0.81
optic atrophy	15	0.103	0.008	0.469	0.362
creatine phosphokinase elevated serum	6	0.041	0	0.434	1
filaminopathy	4	0.028	0	0.391	1
glycogen storage disease	1	0.007	0	0.384	0
heart glycogen storage disease	2	0.014	0	0.385	1
hyperckmia	6	0.041	0	0.434	1
mitochondrial complex deficiency mitochondrial	4	0.028	0	0.401	0.833
myopathies nemaline	3	0.021	0	0.387	1
pontocerebellar hypoplasia hypotonia	2	0.014	0	0.391	1
rippling muscle disease	6	0.041	0	0.434	1
wolff parkinson white syndrome	2	0.014	0	0.385	1
renal carnitine transport defect	2	0.014	0	0.369	1
resting heart rate	3	0.021	0	0.376	1
mitochondrial cardiomyopathy	1	0.007	0	0.284	0
