## Supplemental Tables for "Integrative network analysis interweaves the missing links in cardiomyopathy diseasome": Sci_Rep_Table_S3.xlsx

### Sheet: S3_modifier_genes
# Table S3 Modifier genes in HCM,DCM and ACM
# Disease	Modifier genes
arrhythmogenic right ventricular cardiomyopathy	PTPN14,CTNNBIP1
cardiomyopathy dilated	IL2RA,YWHAZ,NOS3,RBL1,HSPB2,RAC1,CAV1,CBL,MCL1,ESR2,CSF3R,GSK3A,MED1,ERG,CDKN1A,SMARCC2,PEBP1,SNAI2,MMP2,PAK2,JUN,IL6,TBL1Y,TBL1XR1,NCK1,HDAC1,SUMO1,SORBS2,CSNK2A2,DAXX,PTPN12,RASA1,ELK1,UBTF,MYB,RPTOR,ATF2,LEF1,THRA,SIRT1,FOXO4,FOXO3,HIPK2,PDGFRB,NCF1
cardiomyopathy hypertrophic	IL2RA,YWHAZ,NOS3,EPAS1,RBL1,RAC1,CAV1,CBL,MCL1,ESR2,CSF3R,GSK3A,MED1,ERG,CDKN1A,SMARCC2,DPF2,PEBP1,SNAI2,MMP2,PAK2,JUN,IL6,IRF3,TBL1Y,TBL1XR1,NCK1,HDAC1,ATF4,SUMO1,SORBS2,CSNK2A2,DAXX,PTPN12,RASA1,ELK1,ACTN4,UBTF,PRKG1,MYB,NFATC4,TWIST2,CDK9,ATF2,RPTOR,THRA,LEF1,SIRT1,FOXO4,FOXO3,HIPK2,PDGFRB,NCF1
