## Supplemental Tables for "Integrative network analysis interweaves the missing links in cardiomyopathy diseasome": Sci_Rep_Table_S4.xlsx

### Sheet: S4A_Modifiers_association
# Disease A	Disease B	Seed genes	DIAMOnD genes
cardiomyopathy hypertrophic	focal segmental glomerulosclerosis	not_found	ACTN4
cardiomyopathy dilated	glaucoma	not_found	CAV1
cardiomyopathy dilated	lipodystrophy	ZMPSTE24	CAV1
cardiomyopathy dilated	lipodystrophy partial	LMNA,ZMPSTE24	CAV1
cardiomyopathy dilated	pulmonary arterial hypertension	not_found	CAV1
cardiomyopathy dilated	pulmonary hypertension	not_found	CAV1
cardiomyopathy hypertrophic	glaucoma	not_found	CAV1
cardiomyopathy hypertrophic	lipodystrophy	not_found	CAV1
cardiomyopathy hypertrophic	lipodystrophy partial	not_found	CAV1
cardiomyopathy hypertrophic	pulmonary arterial hypertension	not_found	CAV1
cardiomyopathy hypertrophic	pulmonary hypertension	not_found	CAV1
cardiomyopathy dilated	prostate neoplasm	not_found	CAV1,CDKN1A,ERG,ESR2,SIRT1,IL6,NOS3
cardiomyopathy hypertrophic	prostate neoplasm	not_found	CAV1,CDKN1A,ERG,ESR2,SIRT1,IL6,NOS3
atrial fibrillation	cardiomyopathy dilated	ABCC9,MED23,PLN,MYH7,SCN5A,SEC61G,TTN,MYH6,RBM20	CAV1,CDKN1A,ESR2,SIRT1,PAK2
atrial fibrillation	cardiomyopathy hypertrophic	KCNQ1,MYH7,PLN,CASQ2,TTN,MYH6	CAV1,CDKN1A,ESR2,SIRT1,PAK2
cardiomyopathy dilated	stomach neoplasm	not_found	CAV1,IL6,CDKN1A
cardiomyopathy hypertrophic	stomach neoplasm	not_found	CAV1,IL6,CDKN1A
breast carcinoma	cardiomyopathy dilated	RAF1	CAV1,MMP2,JUN,SNAI2,ESR2,SIRT1,IL6,NOS3
breast carcinoma	cardiomyopathy hypertrophic	RAF1	CAV1,MMP2,JUN,SNAI2,ESR2,SIRT1,IL6,NOS3
breast neoplasm	cardiomyopathy dilated	RAF1	CAV1,MMP2,JUN,SNAI2,ESR2,SIRT1,IL6,NOS3
breast neoplasm	cardiomyopathy hypertrophic	RAF1	CAV1,MMP2,JUN,SNAI2,ESR2,SIRT1,IL6,NOS3
cardiomyopathy dilated	cryptorchidism	not_found	CBL
cardiomyopathy dilated	leukemia myelomonocytic	not_found	CBL
cardiomyopathy dilated	noonan syndrome	RAF1	CBL
cardiomyopathy hypertrophic	cryptorchidism	not_found	CBL
cardiomyopathy hypertrophic	leukemia myelomonocytic	not_found	CBL
cardiomyopathy hypertrophic	noonan syndrome	RAF1	CBL
cardiomyopathy dilated	esophageal squamous cell carcinoma	not_found	CDKN1A
cardiomyopathy hypertrophic	esophageal squamous cell carcinoma	not_found	CDKN1A
cardiomyopathy dilated	leukemia myeloid	not_found	CSF3R
cardiomyopathy dilated	neutropenia	not_found	CSF3R
cardiomyopathy dilated	neutrophilia	not_found	CSF3R
cardiomyopathy dilated	neutrophilic leukemia	not_found	CSF3R
cardiomyopathy hypertrophic	leukemia myeloid	not_found	CSF3R
cardiomyopathy hypertrophic	neutropenia	not_found	CSF3R
cardiomyopathy hypertrophic	neutrophilia	not_found	CSF3R
cardiomyopathy hypertrophic	neutrophilic leukemia	not_found	CSF3R
cardiomyopathy dilated	leukemia	not_found	CSF3R,ERG
cardiomyopathy hypertrophic	leukemia	not_found	CSF3R,ERG
cardiomyopathy dilated	leukemia myelocytic	not_found	CSF3R,ERG,CBL
cardiomyopathy hypertrophic	leukemia myelocytic	not_found	CSF3R,ERG,CBL
cardiomyopathy hypertrophic	coffin siris syndrome	not_found	DPF2,SMARCC2
cardiomyopathy hypertrophic	erythrocytosis	not_found	EPAS1
cardiomyopathy hypertrophic	paraganglioma	not_found	EPAS1
cardiomyopathy hypertrophic	renal cell carcinoma	not_found	EPAS1,IL6
cardiomyopathy dilated	ewings sarcoma	not_found	ERG
cardiomyopathy hypertrophic	ewings sarcoma	not_found	ERG
cardiomyopathy dilated	endometrial carcinoma	not_found	ESR2
cardiomyopathy dilated	endometriosis	not_found	ESR2
cardiomyopathy dilated	ovary dysgenesis	not_found	ESR2
cardiomyopathy hypertrophic	endometrial carcinoma	not_found	ESR2
cardiomyopathy hypertrophic	endometriosis	not_found	ESR2
cardiomyopathy hypertrophic	ovary dysgenesis	not_found	ESR2
alopecia areata	cardiomyopathy dilated	not_found	IL2RA
alopecia areata	cardiomyopathy hypertrophic	not_found	IL2RA
cardiomyopathy dilated	immunodeficiency	not_found	IL2RA
cardiomyopathy hypertrophic	immunodeficiency	not_found	IL2RA
cardiomyopathy dilated	crohn disease	not_found	IL2RA,IL6
cardiomyopathy hypertrophic	crohn disease	not_found	IL2RA,IL6
angiolymphoid hyperplasia	cardiomyopathy dilated	not_found	IL6
angiolymphoid hyperplasia	cardiomyopathy hypertrophic	not_found	IL6
asthma	cardiomyopathy dilated	not_found	IL6
asthma	cardiomyopathy hypertrophic	not_found	IL6
bipolar disorder	cardiomyopathy dilated	not_found	IL6
bipolar disorder	cardiomyopathy hypertrophic	SLC25A4	IL6
cardiomyopathy dilated	cholangiocarcinoma	not_found	IL6
cardiomyopathy dilated	colitis	not_found	IL6
cardiomyopathy dilated	coronary syndrome	TNNI3	IL6
cardiomyopathy dilated	delirium	not_found	IL6
cardiomyopathy dilated	dermatitis atopic	not_found	IL6
cardiomyopathy dilated	inflammatory bowel disease	not_found	IL6
cardiomyopathy dilated	kaposi sarcoma	not_found	IL6
cardiomyopathy dilated	mental depression	not_found	IL6
cardiomyopathy dilated	obstructive airway disease	DSP	IL6
cardiomyopathy dilated	osteoporosis	not_found	IL6
cardiomyopathy dilated	ovary neoplasm	not_found	IL6
cardiomyopathy dilated	parkinson disease	not_found	IL6
cardiomyopathy dilated	pneumonia	not_found	IL6
cardiomyopathy dilated	pneumonitis	not_found	IL6
cardiomyopathy dilated	psoriasis	not_found	IL6
cardiomyopathy dilated	pulmonary fibrosis	DSP	IL6
cardiomyopathy dilated	renal cell carcinoma	not_found	IL6
cardiomyopathy dilated	renal failure	not_found	IL6
cardiomyopathy dilated	squamous cell carcinoma	not_found	IL6
cardiomyopathy dilated	unipolar depression	not_found	IL6
cardiomyopathy hypertrophic	cholangiocarcinoma	not_found	IL6
cardiomyopathy hypertrophic	colitis	not_found	IL6
cardiomyopathy hypertrophic	coronary syndrome	TNNI3	IL6
cardiomyopathy hypertrophic	delirium	not_found	IL6
cardiomyopathy hypertrophic	dermatitis atopic	not_found	IL6
cardiomyopathy hypertrophic	inflammatory bowel disease	not_found	IL6
cardiomyopathy hypertrophic	kaposi sarcoma	not_found	IL6
cardiomyopathy hypertrophic	mental depression	not_found	IL6
cardiomyopathy hypertrophic	obstructive airway disease	not_found	IL6
cardiomyopathy hypertrophic	osteoporosis	not_found	IL6
cardiomyopathy hypertrophic	ovary neoplasm	not_found	IL6
cardiomyopathy hypertrophic	parkinson disease	not_found	IL6
cardiomyopathy hypertrophic	pneumonia	not_found	IL6
cardiomyopathy hypertrophic	pneumonitis	not_found	IL6
cardiomyopathy hypertrophic	psoriasis	not_found	IL6
cardiomyopathy hypertrophic	pulmonary fibrosis	not_found	IL6
cardiomyopathy hypertrophic	renal failure	not_found	IL6
cardiomyopathy hypertrophic	squamous cell carcinoma	not_found	IL6
cardiomyopathy hypertrophic	unipolar depression	not_found	IL6
cardiomyopathy dilated	reperfusion injury	not_found	IL6,CDKN1A
cardiomyopathy hypertrophic	reperfusion injury	not_found	IL6,CDKN1A
cardiomyopathy dilated	depressive disorder	PSEN1	IL6,ESR2
cardiomyopathy dilated	schizophrenia	not_found	IL6,ESR2
cardiomyopathy hypertrophic	depressive disorder	not_found	IL6,ESR2
cardiomyopathy hypertrophic	schizophrenia	not_found	IL6,ESR2
cardiomyopathy dilated	diabetes mellitus	not_found	IL6,IL2RA,SIRT1,NOS3
cardiomyopathy hypertrophic	diabetes mellitus	KCNQ1	IL6,IL2RA,SIRT1,NOS3
cardiomyopathy dilated	hyperglycemia	not_found	IL6,NOS3
cardiomyopathy hypertrophic	hyperglycemia	not_found	IL6,NOS3
cardiomyopathy dilated	congestive heart failure	TNNT2	IL6,NOS3,RAC1
cardiomyopathy dilated	heart failure	not_found	IL6,NOS3,RAC1
cardiomyopathy hypertrophic	congestive heart failure	TNNT2	IL6,NOS3,RAC1
cardiomyopathy hypertrophic	heart failure	not_found	IL6,NOS3,RAC1
atherosclerosis	cardiomyopathy dilated	not_found	IL6,SIRT1,NOS3
atherosclerosis	cardiomyopathy hypertrophic	not_found	IL6,SIRT1,NOS3
cardiomyopathy dilated	metabolic syndrome	not_found	IL6,SIRT1,NOS3
cardiomyopathy hypertrophic	metabolic syndrome	not_found	IL6,SIRT1,NOS3
cardiomyopathy hypertrophic	encephalopathy	not_found	IRF3
cardiomyopathy dilated	leukemia lymphocytic	not_found	LEF1,IL6
cardiomyopathy hypertrophic	leukemia lymphocytic	not_found	LEF1,IL6
cardiomyopathy dilated	lung neoplasm	RAF1	MCL1,CAV1,IL6,CDKN1A
cardiomyopathy hypertrophic	lung neoplasm	RAF1	MCL1,CAV1,IL6,CDKN1A
aortic aneurysm	cardiomyopathy dilated	not_found	MMP2
cardiomyopathy dilated	glioblastoma	not_found	MMP2
cardiomyopathy dilated	glioblastoma multiforme	not_found	MMP2
cardiomyopathy dilated	nasopharyngeal carcinoma	not_found	MMP2
cardiomyopathy dilated	neointima	not_found	MMP2
cardiomyopathy dilated	osteopenia	not_found	MMP2
cardiomyopathy dilated	osteosarcoma	not_found	MMP2
cardiomyopathy dilated	pancrease neoplasm	not_found	MMP2
cardiomyopathy dilated	torg winchester syndrome	not_found	MMP2
cardiomyopathy hypertrophic	glioblastoma	not_found	MMP2
cardiomyopathy hypertrophic	glioblastoma multiforme	not_found	MMP2
cardiomyopathy hypertrophic	nasopharyngeal carcinoma	not_found	MMP2
cardiomyopathy hypertrophic	neointima	not_found	MMP2
cardiomyopathy hypertrophic	osteopenia	not_found	MMP2
cardiomyopathy hypertrophic	osteosarcoma	not_found	MMP2
cardiomyopathy hypertrophic	pancrease neoplasm	not_found	MMP2
cardiomyopathy hypertrophic	torg winchester syndrome	not_found	MMP2
bladder neoplasm	cardiomyopathy dilated	not_found	MMP2,CDKN1A
bladder neoplasm	cardiomyopathy hypertrophic	not_found	MMP2,CDKN1A
cardiomyopathy dilated	urinary bladder neoplasm	not_found	MMP2,CDKN1A
cardiomyopathy hypertrophic	urinary bladder neoplasm	not_found	MMP2,CDKN1A
cardiomyopathy dilated	rheumatoid arthritis	not_found	MMP2,IL2RA,IL6
cardiomyopathy hypertrophic	rheumatoid arthritis	not_found	MMP2,IL2RA,IL6
cardiomyopathy dilated	fibrosis liver	not_found	MMP2,IL6
cardiomyopathy dilated	liver cirrhosis	not_found	MMP2,IL6
cardiomyopathy hypertrophic	fibrosis liver	not_found	MMP2,IL6
cardiomyopathy hypertrophic	liver cirrhosis	not_found	MMP2,IL6
cardiomyopathy dilated	myocardial infarction	TNNI3,PLN,MYH7	MMP2,IL6,NOS3
cardiomyopathy hypertrophic	myocardial infarction	TNNI3,PLN,MYH7	MMP2,IL6,NOS3
cardiomyopathy dilated	liver carcinoma	not_found	MMP2,JUN,IL6,RAC1
cardiomyopathy hypertrophic	liver carcinoma	not_found	MMP2,JUN,IL6,RAC1
cardiomyopathy dilated	colorectal carcinoma	EYA4	MMP2,LEF1,ESR2
cardiomyopathy hypertrophic	colorectal carcinoma	not_found	MMP2,LEF1,ESR2
adenoid cystic carcinoma	cardiomyopathy dilated	not_found	MYB
adenoid cystic carcinoma	cardiomyopathy hypertrophic	not_found	MYB
cardiomyopathy dilated	lymphoblastic leukemia lymphoma	not_found	MYB,ERG
cardiomyopathy hypertrophic	lymphoblastic leukemia lymphoma	not_found	MYB,ERG
cardiomyopathy dilated	granulomatous disease	not_found	NCF1
cardiomyopathy hypertrophic	granulomatous disease	not_found	NCF1
alzheimer's disease	cardiomyopathy dilated	PSEN2,PSEN1	NOS3
alzheimer's disease	cardiomyopathy hypertrophic	not_found	NOS3
cardiomyopathy dilated	coronary arteriosclerosis	not_found	NOS3
cardiomyopathy dilated	coronary artery vasospasm	not_found	NOS3
cardiomyopathy dilated	diabetic angiopathies	not_found	NOS3
cardiomyopathy dilated	erectile dysfunction	not_found	NOS3
cardiomyopathy dilated	gastric ulcer	not_found	NOS3
cardiomyopathy dilated	hyperlipidemia	not_found	NOS3
cardiomyopathy dilated	hypertension	not_found	NOS3
cardiomyopathy dilated	nephropathy	not_found	NOS3
cardiomyopathy dilated	portal hypertension	not_found	NOS3
cardiomyopathy dilated	pre eclampsiaeclampsia	not_found	NOS3
cardiomyopathy hypertrophic	coronary arteriosclerosis	not_found	NOS3
cardiomyopathy hypertrophic	coronary artery vasospasm	not_found	NOS3
cardiomyopathy hypertrophic	diabetic angiopathies	not_found	NOS3
cardiomyopathy hypertrophic	erectile dysfunction	not_found	NOS3
cardiomyopathy hypertrophic	gastric ulcer	not_found	NOS3
cardiomyopathy hypertrophic	hyperlipidemia	not_found	NOS3
cardiomyopathy hypertrophic	hypertension	not_found	NOS3
cardiomyopathy hypertrophic	nephropathy	not_found	NOS3
cardiomyopathy hypertrophic	portal hypertension	not_found	NOS3
cardiomyopathy hypertrophic	pre eclampsiaeclampsia	not_found	NOS3
basal ganglia calcification idiopathic	cardiomyopathy dilated	not_found	PDGFRB
basal ganglia calcification idiopathic	cardiomyopathy hypertrophic	not_found	PDGFRB
cardiomyopathy dilated	myeloproliferative disorder	not_found	PDGFRB
cardiomyopathy dilated	myofibromatosis	not_found	PDGFRB
cardiomyopathy dilated	premature aging syndrome	not_found	PDGFRB
cardiomyopathy hypertrophic	myeloproliferative disorder	not_found	PDGFRB
cardiomyopathy hypertrophic	myofibromatosis	not_found	PDGFRB
cardiomyopathy hypertrophic	premature aging syndrome	not_found	PDGFRB
cardiomyopathy hypertrophic	thoracic aortic aneurysm and aortic dissection	not_found	PRKG1
aortic aneurysm	cardiomyopathy hypertrophic	MYLK3	PRKG1,MMP2
cardiomyopathy dilated	colon cancer	not_found	PTPN12
cardiomyopathy hypertrophic	colon cancer	not_found	PTPN12
cardiomyopathy dilated	colon tumor	not_found	PTPN12,LEF1,CDKN1A
cardiomyopathy hypertrophic	colon tumor	not_found	PTPN12,LEF1,CDKN1A
cardiomyopathy dilated	cutaneous melanoma	RAF1	RAC1
cardiomyopathy dilated	intellectual disability	not_found	RAC1
cardiomyopathy dilated	melanoma	RAF1	RAC1
cardiomyopathy hypertrophic	cutaneous melanoma	RAF1	RAC1
cardiomyopathy hypertrophic	intellectual disability	not_found	RAC1
cardiomyopathy hypertrophic	melanoma	RAF1	RAC1
basal cell carcinoma	cardiomyopathy dilated	not_found	RASA1
basal cell carcinoma	cardiomyopathy hypertrophic	not_found	RASA1
capillary malformation arteriovenous malformation	cardiomyopathy dilated	not_found	RASA1
capillary malformation arteriovenous malformation	cardiomyopathy hypertrophic	not_found	RASA1
cardiomyopathy dilated	parkes weber syndrome	not_found	RASA1
cardiomyopathy dilated	port wine stain	not_found	RASA1
cardiomyopathy dilated	sturge weber syndrome	not_found	RASA1
cardiomyopathy hypertrophic	parkes weber syndrome	not_found	RASA1
cardiomyopathy hypertrophic	port wine stain	not_found	RASA1
cardiomyopathy hypertrophic	sturge weber syndrome	not_found	RASA1
cardiomyopathy dilated	fatty liver	not_found	SIRT1
cardiomyopathy dilated	non alcoholic fatty liver disease	not_found	SIRT1
cardiomyopathy dilated	steatohepatitis	not_found	SIRT1
cardiomyopathy hypertrophic	fatty liver	not_found	SIRT1
cardiomyopathy hypertrophic	non alcoholic fatty liver disease	not_found	SIRT1
cardiomyopathy hypertrophic	steatohepatitis	not_found	SIRT1
cardiomyopathy dilated	renal injury	not_found	SIRT1,NOS3
cardiomyopathy hypertrophic	renal injury	not_found	SIRT1,NOS3
cardiomyopathy dilated	coffin siris syndrome	not_found	SMARCC2
cardiomyopathy dilated	piebaldism	not_found	SNAI2
cardiomyopathy dilated	waardenburg syndrome	not_found	SNAI2
cardiomyopathy hypertrophic	piebaldism	not_found	SNAI2
cardiomyopathy hypertrophic	waardenburg syndrome	not_found	SNAI2
cardiomyopathy dilated	hypodontia	not_found	SUMO1
cardiomyopathy dilated	oligodontia	not_found	SUMO1
cardiomyopathy dilated	orofacial cleft	not_found	SUMO1
cardiomyopathy hypertrophic	hypodontia	not_found	SUMO1
cardiomyopathy hypertrophic	oligodontia	not_found	SUMO1
cardiomyopathy hypertrophic	orofacial cleft	not_found	SUMO1
cardiomyopathy dilated	pierpont syndrome	not_found	TBL1XR1
cardiomyopathy hypertrophic	pierpont syndrome	not_found	TBL1XR1
cardiomyopathy dilated	mental retardation	MED23	TBL1XR1,RAC1
cardiomyopathy hypertrophic	mental retardation	not_found	TBL1XR1,RAC1
cardiomyopathy dilated	deafness	not_found	TBL1Y
cardiomyopathy hypertrophic	deafness	not_found	TBL1Y
cardiomyopathy dilated	hypothyroidism	not_found	THRA
cardiomyopathy dilated	thyroid hormone resistance	not_found	THRA
cardiomyopathy hypertrophic	hypothyroidism	not_found	THRA
cardiomyopathy hypertrophic	thyroid hormone resistance	not_found	THRA
ablepharon macrostomia syndrome	cardiomyopathy hypertrophic	not_found	TWIST2
barber say syndrome	cardiomyopathy hypertrophic	not_found	TWIST2
cardiomyopathy hypertrophic	focal facial dermal dysplasia	not_found	TWIST2
cardiomyopathy dilated	neurodegeneration	not_found	UBTF
cardiomyopathy hypertrophic	neurodegeneration	not_found	UBTF

### Sheet: S4B_Major_modifiers
Genes	Count - Genes
ACTN4	1
CAV1	22
CBL	8
CDKN1A	18
CSF3R	12
DPF2	1
EPAS1	3
ERG	10
ESR2	20
IL2RA	10
IL6	88
IRF3	1
JUN	6
LEF1	6
MCL1	2
MMP2	38
MYB	4
NCF1	2
NOS3	44
PAK2	2
PDGFRB	8
PRKG1	2
PTPN12	4
RAC1	14
RASA1	10
SIRT1	22
SMARCC2	2
SNAI2	8
SUMO1	6
TBL1XR1	4
TBL1Y	2
THRA	4
TWIST2	3
UBTF	2
Total Result	389

### Sheet: S4C_HPA_expression_data
# log2 transformed HPA data
#Gene	adipose tissue	adrenal gland	amygdala	basal ganglia	breast	cerebellum	cerebral cortex	cervix, uterine	colon	endometrium	esophagus	fallopian tube	heart muscle	hippocampal formation	hypothalamus	kidney	liver	lung	midbrain	ovary	pancreas	pituitary gland	prostate	salivary gland	skeletal muscle	skin	small intestine	spinal cord	spleen	stomach	testis	thyroid gland	urinary bladder	vagina
ACTN4	7.79246	7.42626	5.63227	6.10224	7.60955	6.67525	6.71973	8.05365	7.6279	8.69244	7.88692	8.06878	5.83794	5.94017	5.96809	7.23074	5.45286	8.04002	6.24413	7.06609	5.52356	6.99774	7.39832	7.46679	4.88753	7.75689	7.57137	7.06178	7.45286	6.88753	5.73335	7.44791	7.73742	7.9507
ATF2	4.33628	3.75489	3.75489	3.82782	4.20945	5.47897	4.67807	4.67243	4.08746	4.48543	3.08746	4.23266	2.80736	3.82782	4.30012	3.32193	2.926	4.16993	3.7866	4.50462	2.53605	4.30012	4.12928	3.7761	2.67807	3.21723	3.66676	4.07895	4.0268	3.23266	4.52356	4.59096	4.12928	4.19377
ATF4	9.42647	8.5306	7.47168	7.27705	9.23721	8.69349	7.93369	8.93162	10.0528	9.22617	8.58684	8.97642	7.80349	7.62644	7.7211	8.17493	7.87529	9.30035	7.84737	8.77413	8.17792	8.76222	9.29921	8.80671	8.71081	8.67842	8.75322	8.40939	8.88295	8.97785	8.13545	8.98157	9.23146	8.92926
CAV1	9.10355	2.88753	2.67807	3.12102	8.42501	2.10434	2.70044	7.93428	8.51649	8.16842	5.69488	7.87283	7.11998	2.98185	3.01792	3.52356	2.48543	8.64458	3.57289	6.82655	2.88753	3.32193	6.6907	6.07253	5.22882	6.94486	6.72247	4.2555	6.99774	6.96116	4.99095	8.09803	8.08799	7.49426
CBL	2.848	1.72247	1.88753	2.16993	2.53605	3.16993	2.32193	2.63227	2.63227	3.15381	2.20163	2.848	1.20163	1.76554	2.3505	1.48543	1.44269e-06	3.24793	1.848	2	0.137505	1.72247	2.1375	1.88753	0.378513	2.10434	2.72247	2.32193	3.49825	2	4.34341	2.43296	2.74416	2.45943
CDK9	5.67243	5.80993	5.03562	5.25172	5.60881	6.5345	5.6893	6.2075	5.77347	6.06393	5.04002	6.44294	4.40599	5.32553	5.46271	5.1375	4.85798	6.01346	4.87774	6.75355	4.34341	6.39575	5.83289	5.00899	3.89724	5.38543	5.52669	5.16189	6.40429	4.98185	6.21917	5.97499	5.54226	5.71973
CDKN1A	8.40854	6.28725	4.70044	4.59096	7.47005	4.27798	4.926	7.65033	7.12309	6.85922	7.51017	8.52982	6.43796	4.67243	5.1127	6.24603	6.37504	7.98925	5.10434	7.89542	5.78136	7.19967	7.03452	6.58045	7.15178	7.95884	7.24127	5.76288	5.56682	6.73877	6.49825	6.90087	7.5812	7.48784
CSF3R	4.8679	2.3505	2.16993	1.88753	3.54844	1.07039	1.63227	2.37851	2.26303	1.96347	2.20163	5.33628	2.88753	2.48543	2.67807	2.51096	3.08746	7.21917	3.1375	1.53605	0.847998	2.51096	2.80736	2.7866	0.263036	0.378513	2.8679	3.848	8.48543	2.8679	0.584963	2.56072	3.1375	2.48543
CSNK2A2	5.38888	4.6837	3.88753	4.22497	5.2211	4.71149	4.6893	5.53916	5.7252	5.62936	4.82782	5.26303	4.07039	3.8679	4.14568	4.53605	3.62059	5.35403	3.81762	5.69488	4.59694	5.12928	5.11686	4.98641	4.70044	6.80864	4.89239	4.18587	5.10014	5.1334	7.81378	5.4822	5.66107	5.30743
CTNNBIP1	4.74416	3.52356	4.43296	3.99095	4.7866	6.16189	4.98185	6.53916	3.7761	4.18587	7.40344	4.09592	4.27798	4.53605	4.74416	3.80736	2.848	5.3147	4.3147	4.24793	3.57289	4.82782	4.94017	5.8505	3.08746	8.92214	3.80736	4.76553	3.6893	4.21723	5.59991	5.06609	4.32912	6.61471
DAXX	4.98185	5.0268	3.80736	3.76553	5.01792	5.12928	4.24031	5.56377	5.12102	5.45615	4.926	5.49825	3.72247	3.848	3.926	4.24031	3.59694	5.17393	3.87774	4.98185	3.44626	5.00899	5.14568	4.80735	4.3147	5.01792	5.1819	4.1375	5.97728	4.47897	6.01123	5.30743	5.17393	5.12102
DPF2	4.71699	4.40599	4.16189	4.52982	4.8125	5.50462	4.50462	5.66676	5.45286	5.87036	4.48543	5.65249	4.23266	4.30012	4.52982	4.07039	3	4.86295	4.44626	5.63517	3.27798	4.84298	5.31107	4.58496	4.40599	4.48543	4.853	5.03562	5.38198	4.47249	6.09381	5.17792	5.57289	5.04876
ELK1	4.44626	5.19377	5.20555	5.76288	4.19377	6.56834	5.93546	4.88264	4.04439	5	4.15381	5.21335	3.49825	4.9542	4.38543	3.58496	3.8679	4.80219	3.10434	6.40769	2.848	4.39232	4.65535	4.21723	4.46597	4.32193	4.14568	3.01792	4.95884	3.80736	5.49825	4.32193	4.62059	4.22497
EPAS1	8.01625	5.27426	4.67243	5.01792	7.58271	4.16993	5.21723	6.72928	5.63807	7.05202	5.3147	6.95884	5.97728	4.7866	4.848	5.91886	4.49825	9.22689	5.0268	5.49825	4.29278	5.27798	6.19377	5.53916	4.6837	5.59096	5.88996	5.00899	5.42626	5.14975	4.61471	7.74685	6.78921	6.01123
ERG	5.0268	2	1.1375	1.53605	4.72792	1	1.63227	4.16993	2.80736	4.2555	2.16993	3.91648	2.3505	1.48543	1.53605	3.07039	0.926	5	1.926	2.63227	0.378513	1.96347	3.16993	2.16993	1.80736	2.67807	2.926	2.07039	5.00899	2.1375	1.63227	4.1127	3.05311	3.44626
ESR2	0.137505	2.60881	-19.9316	-3.32191	-0.152001	-0.321926	-3.32191	0.378513	-0.999997	0.765536	-0.736963	0.263036	-2.32192	-19.9316	-2.32192	-0.321926	-2.32192	-0.514571	-3.32191	2.72247	-0.321926	-0.321926	1	-0.514571	-0.999997	-0.736963	0.378513	-3.32191	1	-1.73696	2.90689	-0.514571	0.847998	-0.514571
FOXO3	5.48543	2.926	3.18587	3.56072	5.34341	5.80735	4.2854	5.32193	4.69488	5.17792	4.27798	5.23649	3.53605	3.08746	3.18587	3.32193	2.76553	5.45286	3.03562	5.38543	3.80736	3.60881	4.64962	4.89724	5.56986	5.14975	4.29278	3.30743	4.39917	4.26303	4.19377	4.83289	5.15785	5.15785
FOXO4	4.18587	5.1819	5.30378	5.19377	4.15381	4.89724	4.70598	4.39232	4.74953	4.76553	3.59694	4.71149	3.07039	5.36807	5.12516	3.01792	1.80736	3.88753	5.54226	4.94017	2.51096	3.33628	4.33628	3.96347	5.02237	4.10434	4.10434	5.44294	4.30012	3.59694	4.75489	4.12928	4.94017	4.17792
GSK3A	5.20945	5.47897	5.62644	5.71149	5.22882	6.7046	6.67384	5.83289	5.60585	5.89724	5.33628	5.59395	4.56682	5.73064	5.62059	5.03562	3.926	5.51728	5.2817	5.51412	3.82782	5.55152	5.56071	5.19771	5.43962	5.63517	5.41954	5.31832	5.50144	5.01792	5.84549	5.58496	5.7866	5.48864
HDAC1	5.15785	5.50462	3.62059	3.62059	5.44294	2.40599	3.33628	6.2075	6.47573	6.06609	6.35931	6.07682	3.94486	3.60881	3.848	5.20555	4.26303	5.67525	3.79701	6.08108	4.27053	5.52982	5.88509	5.77347	2.88753	5.34696	6.33807	4.26303	6.48382	5.67525	5.92362	6.29462	6.25361	6.0917
HIPK2	4.00899	3.24793	6.36807	6.1375	3.56072	4.42626	5.46597	2.74416	2.3505	3.16993	3.03562	3.03562	3.51096	6.48704	6.18388	3.81762	2.80736	3.89724	6.70874	2.60881	1.80736	3.64386	3.26303	3.79701	3.63227	1.72247	2.90689	6.76686	3.08746	3.1375	1.37851	3.73335	3.16993	2.67807
HSPB2	5.52356	1.76554	2.8679	3.01792	4.72247	5.1334	3.12102	5.06178	4.71149	5.29278	2.32193	4.80735	5.98868	2.848	2.98185	3.7866	0.137505	4.59694	3.29278	4.1375	-0.514571	2.45943	4.20945	3.01792	5.49825	4.19377	3.43296	3.1375	3.32193	3.21723	2.23266	3.93546	4.03562	4.8125
IL2RA	1.848	0.485428	-19.9316	-19.9316	-0.152001	-19.9316	-19.9316	-1.73696	0.678073	-1.32192	-0.736963	-0.999997	-1.73696	-19.9316	-3.32191	-0.321926	-1.73696	1.80736	-3.32191	-2.32192	-3.32191	0.378513	-0.514571	-0.514571	-19.9316	-1.73696	3.01792	-2.32192	3.53605	-0.736963	-3.32191	1.07039	1.44269e-06	-2.32192
IL6	7.84674	1.26304	1.37851	1.37851	5.46271	1.1375	1.67807	1.07039	4.80219	2.88753	2.51096	5.17792	5.37156	0.765536	1.80736	1.58496	1	7.3147	1.88753	2.29278	0.378513	5.8679	4.73877	3.33628	1.96347	3.29278	3.45943	2.43296	2.1375	4.08746	0.847998	4.32912	1.848	2.94486
IRF3	5.27798	5.0917	4.00899	4.14568	5.47249	4.848	4.59694	6.23649	5.43962	5.86295	5.24413	5.87283	4.34341	3.91648	4.2854	5.17393	4.41954	5.8679	4.16993	5.84298	4.12928	5.76022	6.02015	5.3147	3.30743	5.59694	5.98413	4.54226	6.67666	5.06609	4.91648	6.12102	5.78136	5.82018
JUN	8.63735	5.85798	5.66107	5.37504	8.74651	6.7866	5.93074	8.01625	7.67243	7.59619	6.70183	9.26303	6.73877	5.78921	5.84549	6.25172	6.67666	8.30515	5.56377	8.1179	6.43962	6.926	7.09698	7.1127	6.05311	8.37721	6.66391	6.42962	5.65821	7.81954	5.39232	7.91468	7.96405	7.926
LEF1	0.263036	3.67807	1.20163	1.80736	1.43296	1.1375	1.72247	2.63227	0.137505	2.40599	1.76554	2.98185	-3.32191	1.67807	2.1375	1.20163	-19.9316	1.848	1.80736	0.485428	-3.32191	0.765536	1.63227	0.137505	-19.9316	1.53605	2.29278	1.96347	2.40599	-0.999997	3.59694	1.88753	1.96347	2.1375
MCL1	8.31061	6.83794	5.20555	5.33985	7.48301	5.79181	5.20163	6.99661	7.29186	7.23936	7.53838	8.36282	6.22689	5.12928	5.53605	6.22497	6.66391	8.39874	5.59395	7.08002	6.16993	6.82528	6.78005	7.20653	6.40769	7.65392	7.26772	5.90689	7.86913	7.17891	6.12102	7.33181	7.14873	7.28633
MED1	3.67807	3.16993	2.32193	2.56072	3.56072	4.16993	2.7866	3.8679	3.70044	4.10434	3.32193	3.91648	2.40599	2.37851	2.58496	2.63227	2.1375	3.58496	2.40599	3.66676	1.88753	3.12102	3.52356	3.30743	2.90689	3.6893	3.52356	2.82782	3.75489	2.96347	4.07039	3.65535	3.99095	3.59694
MMP2	9.37829	5.96116	1.1375	1.43296	8.74046	0.765536	0.926	9.79263	7.59991	9.47634	6.55919	8.14109	7.1127	1.26304	1.58496	5.8679	2.94486	8.66711	1.32193	8.47654	4.41954	4.41954	7.27705	7.20261	5.12928	9.16415	7.59694	2.74416	6.36282	6.98868	6.25361	7.50383	8.18587	8.42836
MYB	-1.32192	-0.736963	-0.736963	1.63227	3.41954	-19.9316	-2.32192	0.485428	3.7866	-1.73696	1.63227	2.7866	-19.9316	-1.32192	-0.999997	-3.32191	-19.9316	1.20163	-19.9316	-3.32191	-19.9316	-3.32191	0.926	-0.321926	-19.9316	1.80736	2.3505	-19.9316	0.678073	-0.999997	0.137505	-2.32192	-0.321926	0.765536
NCF1	3.08746	1.37851	0.485428	0.263036	1.48543	-0.514571	1.44269e-06	1.26304	2.96347	0.926	1.80736	2.45943	0.485428	0.584963	1.07039	1.72247	1	4.6837	1.48543	0.137505	-0.736963	1	1.58496	2.10434	-1.32192	-0.152001	5.03122	2.65535	7.19673	1.72247	0.137505	2.07039	1.80736	1.37851
NCK1	5.41954	4.04439	2.7866	3	5.14975	4.41278	3.27798	5.2817	4.53605	4.71149	5.2891	4.55459	3.49825	2.848	3.30743	3.33628	3.47249	4.94953	3.07039	4.54226	2.72247	4.3147	4.56072	4.85798	3.89724	5.14975	4.21723	3.44626	4.52982	3.59694	4.67807	4.96347	4.848	5.52042
NFATC4	5.80735	5.73877	3.12102	3.6893	5.98641	4.52982	3.65535	7.5691	6.49825	7.03012	4.49185	6.72247	4.20945	2.80736	2.94486	4.84298	1.53605	5.43296	2.8679	7.54612	2.7866	5.8505	6.23074	4.56682	2.3505	4.98641	5.18587	2.37851	4.59694	5.08746	6.2817	6.3505	6.38543	6.60585
NOS3	4.37156	2.40599	1.67807	1.926	3.97269	1.88753	2.53605	3.64386	2.76553	3.93546	2.48543	3.66676	3.3505	1.76554	2.20163	2.926	1.26304	4.00899	2.43296	2.07039	0.485428	3.36457	3.52356	2.37851	1.1375	2.32193	2.98185	2.65535	6.49025	2.32193	3.72247	3.848	2.80736	3.36457
PAK2	4.85798	3.83794	3.51096	3.47249	4.52982	3.98185	3.47249	4.52982	4.3147	4.65535	4.17792	4.44626	3.57289	3.60881	3.8679	3.41954	3.47249	4.73877	3.85798	4.20945	2.56072	3.59694	4.12102	4.07895	3.96347	3.89724	4.37851	4.51096	4.94017	3.66676	3.85798	4.24793	4.52356	4.39232
PDGFRB	7.73606	4.72247	3.57289	3.94486	7.05853	3.51096	4.27053	7.98413	5.70874	7.30743	4.62644	7.05311	5.12102	3.29278	3.36457	5.58195	2.80736	7.13134	3.73335	7.10434	3.33628	5.05311	6.29278	5.3505	4.37851	6.30195	5.46271	3.30743	5.86542	4.71149	5.1819	6.71149	6.10434	7.14364
PEBP1	7.96694	10.7381	9.10617	9.22231	7.92303	9.76255	9.74702	8.26162	7.96809	8.17991	7.74752	8.13443	7.81954	9.09961	9.24317	8.95826	9.35072	7.81954	9.17667	8.42836	6.97957	8.71493	8.23362	8.01625	7.77545	7.79701	8.08693	9.50641	7.29002	7.46597	8.00731	9.72894	8.20408	7.92719
PRKG1	2.76553	2.90689	0.926	1.20163	2.07039	1	0.847998	3.30743	3.7761	3.81762	0.137505	3.43296	2.72247	0.584963	1.37851	1	-1.32192	3.53605	0.263036	2.1375	-0.736963	1.26304	2.07039	1.07039	3.39232	0.847998	2.03562	0.378513	0.485428	1.76554	1.37851	2.90689	3.05311	3.01792
PTPN12	6.20555	4.59694	4.0268	4.03562	5.94251	4.70044	4.2555	5.97957	5.91648	5.70874	5.05745	5.79442	4.46597	4.1127	4.38543	4.47897	3.45943	6.54689	4.24793	5.47897	3.29278	4.94953	5.20555	4.80219	3.76553	5.3147	5.1127	4.89239	6.01569	4.63807	4.91648	5.62059	5.53916	5.71699
PTPN14	2.98185	3.05311	0.584963	0.137505	3.33628	-0.999997	1.1375	2.88753	3.24793	3.65535	2.23266	3.63227	1.48543	0.263036	0.137505	2.51096	-1.73696	2.67807	0.378513	2.90689	0.847998	1.32193	2.80736	2.94486	3.43296	3.82782	1.72247	0.263036	1.76554	2.07039	2.43296	2.72247	3.10434	2.90689
RAC1	7.60288	6.71287	7.27798	7.17891	7.51254	7.56529	7.5345	7.84612	7.40514	7.75822	8.28725	7.44128	6.16591	7.42291	7.41701	6.70874	5.63807	7.67737	7.55382	7.13955	5.46923	6.80607	7.20163	7.32373	6.61471	7.75087	7.15987	8.05853	6.8392	6.71562	6.14975	7.45779	7.71699	7.91946
RASA1	4.36457	3.48543	3.12102	3.12102	4.23266	4.69488	4.32193	4.49185	3.79701	4.51728	3.70044	4.24793	2.56072	3.23266	3.58496	3.15381	1.88753	4.0268	3.01792	4.55459	2.32193	4.05311	3.65535	3.93546	2.40599	3.90689	3.98185	3.45943	4.56072	3.10434	4.70044	4.54226	4.39917	4.10434
RBL1	1.07039	0.485428	-0.321926	-0.152001	0.926	2.03562	-0.514571	1.58496	0.847998	1.20163	1.37851	1.20163	-0.321926	-0.321926	1.44269e-06	-0.152001	-1.32192	1.1375	-0.152001	1.67807	-0.152001	0.678073	0.926	0.847998	1	1	1.26304	0.584963	1.67807	0.263036	2.03562	1.43296	1.20163	1.53605
RPTOR	2.29278	2.26303	1.43296	1.76554	2.20163	3.07039	2.43296	2.82782	2.7866	3.12102	1.88753	2.82782	1.67807	1.53605	1.80736	1.43296	0.765536	2.67807	1.32193	2.58496	0.485428	2.48543	2.48543	2	2.51096	2.56072	2.1375	1.72247	2.10434	1.848	2.65535	2.53605	3.03562	2.32193
SIRT1	3.96347	4.07895	2.51096	2.65535	3.7761	4.44626	2.56072	4.30012	3.94486	4.1375	2.7866	4.06178	2.26303	2.53605	2.60881	2.40599	2.20163	3.57289	2.56072	4.20163	2.23266	3.30743	3.58496	3.24793	3.01792	3.41954	3.45943	3.1375	3.56072	3.03562	4.93074	3.7115	4.1127	3.70044
SMARCC2	5.52042	5.16189	4.88753	5.20945	5.65249	6.61765	5.72247	6.17792	5.57289	6.07682	4.99095	5.97039	4.12102	4.87283	5.08321	4.90689	3.29278	5.47249	4.88753	6.12722	3.96347	5.55459	5.63807	5.41616	4.54844	5.2211	5.38198	5.15785	5.48543	4.90207	5.91648	6.32733	6.11478	5.6893
SNAI2	4.89724	3.12102	-0.736963	-0.736963	4.8679	3.01792	1.44269e-06	5.99095	3.67807	5.90207	4.00899	5.77083	3.30743	-0.514571	-0.999997	3.41954	1.88753	4.01792	-0.514571	4.71699	1.96347	1.63227	4.73335	4.19377	1.32193	5.44956	3.63227	-0.152001	4.24793	2.98185	2.74416	3.8679	5.75756	6.0917
SORBS2	4.65535	7.0045	3.47249	4.61471	4.7761	3.926	4.27053	4.94017	6.7046	4.35755	4.01792	4.71699	7.05853	3.37851	3.39232	3.90689	4.6893	3.88753	3.07039	4.00899	5.10014	5.36457	5.46597	5.69766	1.88753	3.18587	4.29278	3.03562	4.12102	5.25172	2	7.02459	6.34341	4.43296
SUMO1	6.2211	6.44128	6.11686	6.13545	6.24031	7.27146	6.76686	6.31651	6.42291	6.33271	5.95652	6.25927	5.24031	5.97957	6.33985	6.08321	5.75221	6.4446	5.91886	6.07895	4.44626	6.34873	6.3837	5.9331	5.58797	5.9542	6.07895	6	6.34341	5.65821	6.24413	6.66959	6.2211	6.2075
TBL1XR1	4	4.14568	3.63227	3.81762	3.94486	4.69488	4.26303	4.41278	4.1375	4.09592	4.04439	4.21723	3.37851	3.65535	3.60881	3.39232	2.80736	4.16993	3.41954	4.07895	2.67807	3.32193	4.47897	4.03562	3.07039	3.8679	3.99095	3.60881	4.24793	3.44626	3.75489	4.90689	4.29278	4.30012
TBL1Y	-1.73696	-19.9316	-19.9316	-3.32191	-1.32192	-19.9316	-19.9316	-19.9316	-19.9316	-19.9316	-1.73696	-19.9316	-19.9316	-19.9316	-19.9316	-1.73696	-3.32191	-3.32191	-19.9316	-19.9316	-2.32192	-19.9316	0.137505	-0.514571	-2.32192	-2.32192	-19.9316	-19.9316	-19.9316	-2.32192	-2.32192	1.32193	-1.32192	-19.9316
THRA	5.69766	5.54226	7.62205	8.50541	5.66959	8.0268	7.71287	6.71012	6.3733	6.2817	4.2555	6.32912	5.1416	7.26115	7.38888	4.99095	2.29278	5.58195	7.00899	6.60733	3.85798	6.19377	5.57289	4.91169	5.07039	5.79181	5.44626	7.09276	4.3147	5.42291	5.17393	5.72792	6.00675	6.04002
TWIST2	4.90689	0.584963	-3.32191	-19.9316	4.42626	-19.9316	-1.32192	5.93546	3.56072	4.39232	2	4.16189	1.58496	-3.32191	-3.32191	-0.514571	-3.32191	2.48543	-3.32191	4.3505	-1.73696	2.10434	3.67807	1.926	-1.32192	4.0268	2.03562	-1.73696	0.137505	2.10434	0.584963	2.29278	3.36457	4.94017
UBTF	5.47249	5.22882	4.64386	4.88264	5.54226	6.5345	5.23649	6.2384	5.93782	6.31288	5.41616	6.12516	4.63227	4.73335	4.81762	4.9542	4.15381	5.52982	4.71149	5.78136	4.27798	5.65535	5.90689	5.34341	4.95884	5.70598	5.6893	5.04439	6.17991	4.98185	5.30743	6.21723	5.94953	5.87774
YWHAZ	8.10905	7.43962	8.11842	8.37287	7.83352	8.47897	8.74046	8.68755	7.94895	8.18884	9.27263	8.12412	6.42291	8.06985	8.08002	6.94251	5.65535	8.03947	7.43045	7.67243	5.8505	7.29462	7.69975	8.17043	5.73606	8.40472	7.92659	7.54303	7.83857	7.29554	8.29416	7.84674	8.06717	8.79312
